# Hyperspectral Imaging to Quantify Nodules and Detect Biological Nitrogen Fixation in Legumes

**DOI:** 10.1101/2025.07.25.666867

**Authors:** Yuchen Wang, Kithmee De Silva, Di Song, Mohammed Kamruzzaman, Matthew D. Brooks

**Author notes:** These authors contributed equally to this work (Yuchen Wang, Kithmee De Silva, Di Song).

## Abstract

Legume root nodules are important for biological nitrogen fixation, a process critical for plants to gain additional nitrogen from the environment. Nodule quantification is valuable for evaluating nitrogen fixation efficiency, assessing symbiotic relationships, monitoring responses to nitrogen, and supporting genetic studies on legume adaptation and productivity. However, accurate quantification of root nodules is difficult and time-consuming due to the complexity of the root system and soil interference. Here, we explore the utility of hyperspectral imaging as a non-destructive tool to detect active fixing root nodules with minimal preparation and show that we can differentiate nodules and root tissues through unique spectral signatures while also distinguishing between fixing and non-fixing nodules. We applied deep learning techniques to develop an automated nodule counting pipeline adaptable across different legume species and under diverse growth conditions. This approach eliminates the need for labor-intensive counting and enables the detection of nodules embedded within dense root tangles with high accuracy. This automated hyperspectral approach offers a promising alternative to support assessments of nodule abundance and their activity across legume species grown under various environments.
