## Supplementary tables for "Hyperspectral Imaging to Quantify Nodules and Detect Biological Nitrogen Fixation in Legumes"

### Sheet: Info
Table S1	Plant growth conditions for sample collection
Table S2	Model Training Details
Table S3	Factorial experiment growth conditions

### Sheet: Table S1
Table S1: Plant growth conditions for sample collection
Species	Genotypes used	Inoculant Line	Nodule Type	Light (𝜇mol m-2 s-1)	Day/night period (light/dark)	Growing medium	Temperature (day/night)
Medicago truncatula	A17, R108	Sinorhizobium (Ensifer) meliloti	Indeterminate	200	16/8 h	Turface mix	24/22 °C
Trifolium pratense	LandStar	Sinorhizobium meliloti, Rhizobium meliloti	Indeterminate	200	16/8 h	Turface mix	24/22 °C
Phaseolus vulgaris	Bronco, SnAP024, SnAP093	Rhizobium tropici (USDA2680), Rhizobium etli (USDA9032), Native strain C2	Determinate	800	12/12 h	Turface:fine sand mix	28/25 °C
Vigna unguiculata	IT97K-499-35	Brandyrhizobium japonicum (USDA38), Bradyrhizobium japonicum (USDA5), Sinorhizobium meliloti	Determinate/indeterminate	800	12/12 h	Turface mix	28/25 °C
Glycine max	William 82	Brandyrhizobium japonicum (USDA38), Bradyrhizobium japonicum (USDA5)	Determinate	800	12/12 h	BM6/Turface mix	28/25 °C

### Sheet: Table S2
Table S2: Model Training and Validation Datasets
Determinate	Enhanced Model		RGB Model
	Training	Validation	Training		Validation
	96 Snap Bean Image (random)	31 Snap Bean Image (random)	50 Snap Bean Image (random) Subset of Enhanced Model Training		12 Snap Bean Image
		7 Soy Image 8 Cowpea Image			4 Soy Image 4 Cowpea Image
Indeterminate	Training	Validation	Training		Validation
	100 Medicago Image (random)	40 Medicago (random)	50 Medicago Image (random) Subset of Enhanced Model Training		15 Medicago Image
		10 Clover Image			5 Clover Image
*"Random” refers to a set of images selected at random, each containing a different number of nodules per root.
Image Code	Nodule Type	Species	Enhanced Dataset		RGB Dataset
			Training Dataset	Validation Dataset	Training Dataset	Validation Dataset
1	Determinate	Pvugaris	TRUE	FALSE	FALSE	FALSE
2	Determinate	Pvugaris	TRUE	FALSE	TRUE	FALSE
3	Determinate	Pvugaris	TRUE	FALSE	TRUE	FALSE
4	Determinate	Pvugaris	TRUE	FALSE	FALSE	FALSE
5	Determinate	Pvugaris	TRUE	FALSE	TRUE	FALSE
6	Determinate	Pvugaris	TRUE	FALSE	TRUE	FALSE
7	Determinate	Pvugaris	TRUE	FALSE	TRUE	FALSE
8	Determinate	Pvugaris	TRUE	FALSE	TRUE	FALSE
9	Determinate	Pvugaris	TRUE	FALSE	FALSE	FALSE
10	Determinate	Pvugaris	TRUE	FALSE	FALSE	FALSE
11	Determinate	Pvugaris	TRUE	FALSE	FALSE	FALSE
12	Determinate	Pvugaris	TRUE	FALSE	TRUE	FALSE
13	Determinate	Pvugaris	TRUE	FALSE	TRUE	FALSE
14	Determinate	Pvugaris	TRUE	FALSE	TRUE	FALSE
15	Determinate	Pvugaris	TRUE	FALSE	TRUE	FALSE
16	Determinate	Pvugaris	TRUE	FALSE	FALSE	FALSE
17	Determinate	Pvugaris	TRUE	FALSE	FALSE	FALSE
18	Determinate	Pvugaris	TRUE	FALSE	FALSE	FALSE
19	Determinate	Pvugaris	TRUE	FALSE	FALSE	FALSE
20	Determinate	Pvugaris	TRUE	FALSE	FALSE	FALSE
21	Determinate	Pvugaris	TRUE	FALSE	FALSE	FALSE
22	Determinate	Pvugaris	TRUE	FALSE	FALSE	FALSE
54	Determinate	Pvugaris	TRUE	FALSE	FALSE	FALSE
55	Determinate	Pvugaris	TRUE	FALSE	TRUE	FALSE
56	Determinate	Pvugaris	TRUE	FALSE	TRUE	FALSE
57	Determinate	Pvugaris	TRUE	FALSE	TRUE	FALSE
58	Determinate	Pvugaris	TRUE	FALSE	TRUE	FALSE
59	Determinate	Pvugaris	TRUE	FALSE	FALSE	FALSE
60	Determinate	Pvugaris	TRUE	FALSE	TRUE	FALSE
61	Determinate	Pvugaris	TRUE	FALSE	TRUE	FALSE
62	Determinate	Pvugaris	TRUE	FALSE	TRUE	FALSE
63	Determinate	Pvugaris	TRUE	FALSE	TRUE	FALSE
64	Determinate	Pvugaris	TRUE	FALSE	TRUE	FALSE
65	Determinate	Pvugaris	TRUE	FALSE	TRUE	FALSE
66	Determinate	Pvugaris	TRUE	FALSE	TRUE	FALSE
67	Determinate	Pvugaris	TRUE	FALSE	TRUE	FALSE
68	Determinate	Pvugaris	TRUE	FALSE	TRUE	FALSE
69	Determinate	Pvugaris	TRUE	FALSE	TRUE	FALSE
70	Determinate	Pvugaris	TRUE	FALSE	TRUE	FALSE
71	Determinate	Pvugaris	TRUE	FALSE	TRUE	FALSE
72	Determinate	Pvugaris	TRUE	FALSE	FALSE	FALSE
73	Determinate	Pvugaris	TRUE	FALSE	FALSE	FALSE
74	Determinate	Pvugaris	TRUE	FALSE	TRUE	FALSE
75	Determinate	Pvugaris	TRUE	FALSE	TRUE	FALSE
76	Determinate	Pvugaris	TRUE	FALSE	TRUE	FALSE
77	Determinate	Pvugaris	TRUE	FALSE	TRUE	FALSE
78	Determinate	Pvugaris	TRUE	FALSE	TRUE	FALSE
79	Determinate	Pvugaris	TRUE	FALSE	TRUE	FALSE
80	Determinate	Pvugaris	TRUE	FALSE	TRUE	FALSE
81	Determinate	Pvugaris	TRUE	FALSE	TRUE	FALSE
82	Determinate	Pvugaris	TRUE	FALSE	TRUE	FALSE
83	Determinate	Pvugaris	TRUE	FALSE	TRUE	FALSE
84	Determinate	Pvugaris	TRUE	FALSE	FALSE	FALSE
85	Determinate	Pvugaris	TRUE	FALSE	FALSE	FALSE
86	Determinate	Pvugaris	TRUE	FALSE	FALSE	FALSE
87	Determinate	Pvugaris	TRUE	FALSE	FALSE	FALSE
88	Determinate	Pvugaris	TRUE	FALSE	FALSE	FALSE
89	Determinate	Pvugaris	TRUE	FALSE	FALSE	FALSE
90	Determinate	Pvugaris	TRUE	FALSE	FALSE	FALSE
91	Determinate	Pvugaris	TRUE	FALSE	FALSE	FALSE
92	Determinate	Pvugaris	TRUE	FALSE	FALSE	FALSE
93	Determinate	Pvugaris	TRUE	FALSE	FALSE	FALSE
94	Determinate	Pvugaris	TRUE	FALSE	FALSE	FALSE
95	Determinate	Pvugaris	TRUE	FALSE	FALSE	FALSE
96	Determinate	Pvugaris	TRUE	FALSE	FALSE	FALSE
97	Determinate	Pvugaris	TRUE	FALSE	FALSE	FALSE
98	Determinate	Pvugaris	TRUE	FALSE	FALSE	FALSE
99	Determinate	Pvugaris	TRUE	FALSE	TRUE	FALSE
100	Determinate	Pvugaris	TRUE	FALSE	TRUE	FALSE
101	Determinate	Pvugaris	TRUE	FALSE	TRUE	FALSE
102	Determinate	Pvugaris	TRUE	FALSE	TRUE	FALSE
103	Determinate	Pvugaris	TRUE	FALSE	TRUE	FALSE
104	Determinate	Pvugaris	TRUE	FALSE	FALSE	FALSE
105	Determinate	Pvugaris	TRUE	FALSE	FALSE	FALSE
106	Determinate	Pvugaris	TRUE	FALSE	FALSE	FALSE
107	Determinate	Pvugaris	TRUE	FALSE	FALSE	FALSE
108	Determinate	Pvugaris	TRUE	FALSE	TRUE	FALSE
109	Determinate	Pvugaris	TRUE	FALSE	TRUE	FALSE
110	Determinate	Pvugaris	TRUE	FALSE	TRUE	FALSE
111	Determinate	Pvugaris	TRUE	FALSE	FALSE	FALSE
112	Determinate	Pvugaris	TRUE	FALSE	FALSE	FALSE
113	Determinate	Pvugaris	TRUE	FALSE	TRUE	FALSE
114	Determinate	Pvugaris	TRUE	FALSE	TRUE	FALSE
115	Determinate	Pvugaris	TRUE	FALSE	FALSE	FALSE
116	Determinate	Pvugaris	TRUE	FALSE	FALSE	FALSE
117	Determinate	Pvugaris	TRUE	FALSE	TRUE	FALSE
118	Determinate	Pvugaris	TRUE	FALSE	TRUE	FALSE
119	Determinate	Pvugaris	TRUE	FALSE	TRUE	FALSE
120	Determinate	Pvugaris	TRUE	FALSE	FALSE	FALSE
121	Determinate	Pvugaris	TRUE	FALSE	FALSE	FALSE
122	Determinate	Pvugaris	TRUE	FALSE	FALSE	FALSE
123	Determinate	Pvugaris	TRUE	FALSE	FALSE	FALSE
124	Determinate	Pvugaris	TRUE	FALSE	FALSE	FALSE
125	Determinate	Pvugaris	TRUE	FALSE	FALSE	FALSE
126	Determinate	Pvugaris	TRUE	FALSE	FALSE	FALSE
127	Determinate	Pvugaris	TRUE	FALSE	TRUE	FALSE
23	Determinate	Pvugaris	FALSE	TRUE	FALSE	FALSE
24	Determinate	Pvugaris	FALSE	TRUE	FALSE	FALSE
25	Determinate	Pvugaris	FALSE	TRUE	FALSE	FALSE
26	Determinate	Pvugaris	FALSE	TRUE	FALSE	FALSE
27	Determinate	Pvugaris	FALSE	TRUE	FALSE	FALSE
28	Determinate	Pvugaris	FALSE	TRUE	FALSE	FALSE
29	Determinate	Pvugaris	FALSE	TRUE	FALSE	FALSE
30	Determinate	Pvugaris	FALSE	TRUE	FALSE	FALSE
31	Determinate	Pvugaris	FALSE	TRUE	FALSE	FALSE
32	Determinate	Pvugaris	FALSE	TRUE	FALSE	FALSE
33	Determinate	Pvugaris	FALSE	TRUE	FALSE	FALSE
34	Determinate	Pvugaris	FALSE	TRUE	FALSE	TRUE
35	Determinate	Pvugaris	FALSE	TRUE	FALSE	TRUE
36	Determinate	Pvugaris	FALSE	TRUE	FALSE	TRUE
37	Determinate	Pvugaris	FALSE	TRUE	FALSE	TRUE
38	Determinate	Pvugaris	FALSE	TRUE	FALSE	TRUE
39	Determinate	Pvugaris	FALSE	TRUE	FALSE	TRUE
40	Determinate	Pvugaris	FALSE	TRUE	FALSE	TRUE
41	Determinate	Pvugaris	FALSE	TRUE	FALSE	TRUE
42	Determinate	Pvugaris	FALSE	TRUE	FALSE	TRUE
43	Determinate	Pvugaris	FALSE	TRUE	FALSE	TRUE
44	Determinate	Pvugaris	FALSE	TRUE	FALSE	TRUE
45	Determinate	Pvugaris	FALSE	TRUE	FALSE	TRUE
46	Determinate	Pvugaris	FALSE	TRUE	FALSE	FALSE
47	Determinate	Pvugaris	FALSE	TRUE	FALSE	FALSE
48	Determinate	Pvugaris	FALSE	TRUE	FALSE	FALSE
49	Determinate	Pvugaris	FALSE	TRUE	FALSE	FALSE
50	Determinate	Pvugaris	FALSE	TRUE	FALSE	FALSE
51	Determinate	Pvugaris	FALSE	TRUE	FALSE	FALSE
52	Determinate	Pvugaris	FALSE	TRUE	FALSE	FALSE
53	Determinate	Pvugaris	FALSE	TRUE	FALSE	FALSE
149	Determinate	Gmax	FALSE	TRUE	FALSE	TRUE
150	Determinate	Gmax	FALSE	TRUE	FALSE	TRUE
151	Determinate	Gmax	FALSE	TRUE	FALSE	TRUE
152	Determinate	Gmax	FALSE	TRUE	FALSE	TRUE
153	Determinate	Gmax	FALSE	TRUE	FALSE	FALSE
154	Determinate	Gmax	FALSE	TRUE	FALSE	FALSE
155	Determinate	Gmax	FALSE	TRUE	FALSE	FALSE
156	Determinate	Vunguiculata	FALSE	TRUE	FALSE	FALSE
157	Determinate	Vunguiculata	FALSE	TRUE	FALSE	TRUE
158	Determinate	Vunguiculata	FALSE	TRUE	FALSE	TRUE
159	Determinate	Vunguiculata	FALSE	TRUE	FALSE	TRUE
160	Determinate	Vunguiculata	FALSE	TRUE	FALSE	TRUE
161	Determinate	Vunguiculata	FALSE	TRUE	FALSE	FALSE
162	Determinate	Vunguiculata	FALSE	TRUE	FALSE	FALSE
163	Determinate	Vunguiculata	FALSE	TRUE	FALSE	FALSE
1	Indeterminate	Mtruncatula	TRUE	FALSE	TRUE	FALSE
2	Indeterminate	Mtruncatula	TRUE	FALSE	TRUE	FALSE
3	Indeterminate	Mtruncatula	TRUE	FALSE	TRUE	FALSE
4	Indeterminate	Mtruncatula	TRUE	FALSE	TRUE	FALSE
5	Indeterminate	Mtruncatula	TRUE	FALSE	TRUE	FALSE
6	Indeterminate	Mtruncatula	TRUE	FALSE	TRUE	FALSE
7	Indeterminate	Mtruncatula	TRUE	FALSE	TRUE	FALSE
8	Indeterminate	Mtruncatula	TRUE	FALSE	TRUE	FALSE
9	Indeterminate	Mtruncatula	TRUE	FALSE	TRUE	FALSE
10	Indeterminate	Mtruncatula	TRUE	FALSE	TRUE	FALSE
11	Indeterminate	Mtruncatula	TRUE	FALSE	FALSE	FALSE
12	Indeterminate	Mtruncatula	TRUE	FALSE	FALSE	FALSE
13	Indeterminate	Mtruncatula	TRUE	FALSE	FALSE	FALSE
14	Indeterminate	Mtruncatula	TRUE	FALSE	FALSE	FALSE
15	Indeterminate	Mtruncatula	TRUE	FALSE	FALSE	FALSE
16	Indeterminate	Mtruncatula	TRUE	FALSE	FALSE	FALSE
17	Indeterminate	Mtruncatula	TRUE	FALSE	FALSE	FALSE
18	Indeterminate	Mtruncatula	TRUE	FALSE	FALSE	FALSE
19	Indeterminate	Mtruncatula	TRUE	FALSE	FALSE	FALSE
20	Indeterminate	Mtruncatula	TRUE	FALSE	FALSE	FALSE
21	Indeterminate	Mtruncatula	TRUE	FALSE	FALSE	FALSE
22	Indeterminate	Mtruncatula	TRUE	FALSE	FALSE	FALSE
23	Indeterminate	Mtruncatula	TRUE	FALSE	FALSE	FALSE
24	Indeterminate	Mtruncatula	TRUE	FALSE	FALSE	FALSE
25	Indeterminate	Mtruncatula	TRUE	FALSE	FALSE	FALSE
26	Indeterminate	Mtruncatula	TRUE	FALSE	FALSE	FALSE
27	Indeterminate	Mtruncatula	TRUE	FALSE	FALSE	FALSE
28	Indeterminate	Mtruncatula	TRUE	FALSE	TRUE	FALSE
29	Indeterminate	Mtruncatula	TRUE	FALSE	TRUE	FALSE
30	Indeterminate	Mtruncatula	TRUE	FALSE	TRUE	FALSE
31	Indeterminate	Mtruncatula	TRUE	FALSE	TRUE	FALSE
33	Indeterminate	Mtruncatula	TRUE	FALSE	TRUE	FALSE
34	Indeterminate	Mtruncatula	TRUE	FALSE	TRUE	FALSE
35	Indeterminate	Mtruncatula	TRUE	FALSE	TRUE	FALSE
36	Indeterminate	Mtruncatula	TRUE	FALSE	TRUE	FALSE
38	Indeterminate	Mtruncatula	TRUE	FALSE	TRUE	FALSE
39	Indeterminate	Mtruncatula	TRUE	FALSE	TRUE	FALSE
41	Indeterminate	Mtruncatula	TRUE	FALSE	FALSE	FALSE
43	Indeterminate	Mtruncatula	TRUE	FALSE	FALSE	FALSE
44	Indeterminate	Mtruncatula	TRUE	FALSE	FALSE	FALSE
45	Indeterminate	Mtruncatula	TRUE	FALSE	FALSE	FALSE
46	Indeterminate	Mtruncatula	TRUE	FALSE	FALSE	FALSE
47	Indeterminate	Mtruncatula	TRUE	FALSE	FALSE	FALSE
49	Indeterminate	Mtruncatula	TRUE	FALSE	FALSE	FALSE
51	Indeterminate	Mtruncatula	TRUE	FALSE	FALSE	FALSE
52	Indeterminate	Mtruncatula	TRUE	FALSE	FALSE	FALSE
54	Indeterminate	Mtruncatula	TRUE	FALSE	FALSE	FALSE
57	Indeterminate	Mtruncatula	TRUE	FALSE	FALSE	FALSE
59	Indeterminate	Mtruncatula	TRUE	FALSE	FALSE	FALSE
61	Indeterminate	Mtruncatula	TRUE	FALSE	FALSE	FALSE
62	Indeterminate	Mtruncatula	TRUE	FALSE	FALSE	FALSE
63	Indeterminate	Mtruncatula	TRUE	FALSE	FALSE	FALSE
64	Indeterminate	Mtruncatula	TRUE	FALSE	FALSE	FALSE
65	Indeterminate	Mtruncatula	TRUE	FALSE	FALSE	FALSE
66	Indeterminate	Mtruncatula	TRUE	FALSE	FALSE	FALSE
67	Indeterminate	Mtruncatula	TRUE	FALSE	FALSE	FALSE
68	Indeterminate	Mtruncatula	TRUE	FALSE	FALSE	FALSE
69	Indeterminate	Mtruncatula	TRUE	FALSE	TRUE	FALSE
70	Indeterminate	Mtruncatula	TRUE	FALSE	TRUE	FALSE
71	Indeterminate	Mtruncatula	TRUE	FALSE	TRUE	FALSE
72	Indeterminate	Mtruncatula	TRUE	FALSE	TRUE	FALSE
76	Indeterminate	Mtruncatula	TRUE	FALSE	TRUE	FALSE
77	Indeterminate	Mtruncatula	TRUE	FALSE	TRUE	FALSE
78	Indeterminate	Mtruncatula	TRUE	FALSE	TRUE	FALSE
79	Indeterminate	Mtruncatula	TRUE	FALSE	TRUE	FALSE
81	Indeterminate	Mtruncatula	TRUE	FALSE	TRUE	FALSE
83	Indeterminate	Mtruncatula	TRUE	FALSE	TRUE	FALSE
84	Indeterminate	Mtruncatula	TRUE	FALSE	FALSE	FALSE
85	Indeterminate	Mtruncatula	TRUE	FALSE	FALSE	FALSE
86	Indeterminate	Mtruncatula	TRUE	FALSE	FALSE	FALSE
87	Indeterminate	Mtruncatula	TRUE	FALSE	FALSE	FALSE
89	Indeterminate	Mtruncatula	TRUE	FALSE	FALSE	FALSE
94	Indeterminate	Mtruncatula	TRUE	FALSE	FALSE	FALSE
96	Indeterminate	Mtruncatula	TRUE	FALSE	FALSE	FALSE
97	Indeterminate	Mtruncatula	TRUE	FALSE	FALSE	FALSE
99	Indeterminate	Mtruncatula	TRUE	FALSE	FALSE	FALSE
105	Indeterminate	Mtruncatula	TRUE	FALSE	FALSE	FALSE
106	Indeterminate	Mtruncatula	TRUE	FALSE	TRUE	FALSE
108	Indeterminate	Mtruncatula	TRUE	FALSE	TRUE	FALSE
109	Indeterminate	Mtruncatula	TRUE	FALSE	TRUE	FALSE
111	Indeterminate	Mtruncatula	TRUE	FALSE	TRUE	FALSE
112	Indeterminate	Mtruncatula	TRUE	FALSE	TRUE	FALSE
114	Indeterminate	Mtruncatula	TRUE	FALSE	TRUE	FALSE
115	Indeterminate	Mtruncatula	TRUE	FALSE	TRUE	FALSE
116	Indeterminate	Mtruncatula	TRUE	FALSE	TRUE	FALSE
118	Indeterminate	Mtruncatula	TRUE	FALSE	TRUE	FALSE
120	Indeterminate	Mtruncatula	TRUE	FALSE	TRUE	FALSE
121	Indeterminate	Mtruncatula	TRUE	FALSE	FALSE	FALSE
122	Indeterminate	Mtruncatula	TRUE	FALSE	FALSE	FALSE
123	Indeterminate	Mtruncatula	TRUE	FALSE	TRUE	FALSE
126	Indeterminate	Mtruncatula	TRUE	FALSE	TRUE	FALSE
127	Indeterminate	Mtruncatula	TRUE	FALSE	TRUE	FALSE
128	Indeterminate	Mtruncatula	TRUE	FALSE	TRUE	FALSE
129	Indeterminate	Mtruncatula	TRUE	FALSE	TRUE	FALSE
130	Indeterminate	Mtruncatula	TRUE	FALSE	TRUE	FALSE
132	Indeterminate	Mtruncatula	TRUE	FALSE	TRUE	FALSE
134	Indeterminate	Mtruncatula	TRUE	FALSE	TRUE	FALSE
137	Indeterminate	Mtruncatula	TRUE	FALSE	TRUE	FALSE
139	Indeterminate	Mtruncatula	TRUE	FALSE	TRUE	FALSE
140	Indeterminate	Mtruncatula	TRUE	FALSE	FALSE	FALSE
32	Indeterminate	Mtruncatula	FALSE	TRUE	FALSE	FALSE
37	Indeterminate	Mtruncatula	FALSE	TRUE	FALSE	FALSE
40	Indeterminate	Mtruncatula	FALSE	TRUE	FALSE	FALSE
42	Indeterminate	Mtruncatula	FALSE	TRUE	FALSE	FALSE
48	Indeterminate	Mtruncatula	FALSE	TRUE	FALSE	TRUE
50	Indeterminate	Mtruncatula	FALSE	TRUE	FALSE	TRUE
53	Indeterminate	Mtruncatula	FALSE	TRUE	FALSE	FALSE
55	Indeterminate	Mtruncatula	FALSE	TRUE	FALSE	FALSE
56	Indeterminate	Mtruncatula	FALSE	TRUE	FALSE	TRUE
58	Indeterminate	Mtruncatula	FALSE	TRUE	FALSE	TRUE
60	Indeterminate	Mtruncatula	FALSE	TRUE	FALSE	TRUE
73	Indeterminate	Mtruncatula	FALSE	TRUE	FALSE	FALSE
74	Indeterminate	Mtruncatula	FALSE	TRUE	FALSE	FALSE
75	Indeterminate	Mtruncatula	FALSE	TRUE	FALSE	FALSE
80	Indeterminate	Mtruncatula	FALSE	TRUE	FALSE	TRUE
82	Indeterminate	Mtruncatula	FALSE	TRUE	FALSE	FALSE
88	Indeterminate	Mtruncatula	FALSE	TRUE	FALSE	FALSE
90	Indeterminate	Mtruncatula	FALSE	TRUE	FALSE	FALSE
91	Indeterminate	Mtruncatula	FALSE	TRUE	FALSE	TRUE
92	Indeterminate	Mtruncatula	FALSE	TRUE	FALSE	FALSE
93	Indeterminate	Mtruncatula	FALSE	TRUE	FALSE	TRUE
95	Indeterminate	Mtruncatula	FALSE	TRUE	FALSE	FALSE
98	Indeterminate	Mtruncatula	FALSE	TRUE	FALSE	TRUE
100	Indeterminate	Mtruncatula	FALSE	TRUE	FALSE	FALSE
101	Indeterminate	Mtruncatula	FALSE	TRUE	FALSE	TRUE
102	Indeterminate	Mtruncatula	FALSE	TRUE	FALSE	TRUE
103	Indeterminate	Mtruncatula	FALSE	TRUE	FALSE	TRUE
104	Indeterminate	Mtruncatula	FALSE	TRUE	FALSE	FALSE
107	Indeterminate	Mtruncatula	FALSE	TRUE	FALSE	FALSE
110	Indeterminate	Mtruncatula	FALSE	TRUE	FALSE	TRUE
113	Indeterminate	Mtruncatula	FALSE	TRUE	FALSE	FALSE
117	Indeterminate	Mtruncatula	FALSE	TRUE	FALSE	FALSE
119	Indeterminate	Mtruncatula	FALSE	TRUE	FALSE	FALSE
124	Indeterminate	Mtruncatula	FALSE	TRUE	FALSE	TRUE
125	Indeterminate	Mtruncatula	FALSE	TRUE	FALSE	FALSE
131	Indeterminate	Mtruncatula	FALSE	TRUE	FALSE	TRUE
133	Indeterminate	Mtruncatula	FALSE	TRUE	FALSE	FALSE
135	Indeterminate	Mtruncatula	FALSE	TRUE	FALSE	FALSE
136	Indeterminate	Mtruncatula	FALSE	TRUE	FALSE	FALSE
138	Indeterminate	Mtruncatula	FALSE	TRUE	FALSE	FALSE
141	Indeterminate	Clover	FALSE	TRUE	FALSE	TRUE
142	Indeterminate	Clover	FALSE	TRUE	FALSE	TRUE
143	Indeterminate	Clover	FALSE	TRUE	FALSE	TRUE
144	Indeterminate	Clover	FALSE	TRUE	FALSE	TRUE
145	Indeterminate	Clover	FALSE	TRUE	FALSE	TRUE
146	Indeterminate	Clover	FALSE	TRUE	FALSE	FALSE
147	Indeterminate	Clover	FALSE	TRUE	FALSE	FALSE
148	Indeterminate	Clover	FALSE	TRUE	FALSE	FALSE
149	Indeterminate	Clover	FALSE	TRUE	FALSE	FALSE
150	Indeterminate	Clover	FALSE	TRUE	FALSE	FALSE

### Sheet: Table S3
Table S3: Factorial experiment growth conditions
Species	Genotypes used	Light (𝜇mol m-2 s-1)	Day/night period (light/dark)	Growing medium	Temperature (day/night)	Nitrogen Level (mM)	CO2 level (ppm)
Phaseolus vulgaris	SnAP93, SnAP23, SnAP24	800	12/12 h	Turface/Sand Mix	28/25 °C	5 and 20	450, 800
Medicago truncatula	A17, sunn	200	16/8 h	Fine/Coarse Turface Mix	24/22 °C	5 and 20	450, 600
